# Emergence and maintenance of stable coexistence during a long-term multicellular evolution experiment

**DOI:** 10.1101/2023.01.19.524803

**Authors:** Rozenn M. Pineau, David Demory, Eric Libby, Dung T. Lac, Thomas C. Day, Pablo Bravo, Peter J. Yunker, Joshua S. Weitz, G. Ozan Bozdag, William C. Ratcliff

## Abstract

The evolution of multicellular life spurred evolutionary radiations, fundamentally changing many of Earth’s ecosystems. Yet little is known about how early steps in the evolution of multicellularity transform eco-evolutionary dynamics, e.g., via niche expansion processes that may facilitate coexistence. Using long-term experimental evolution in the snowflake yeast model system, we show that the evolution of multicellularity drove niche partitioning and the adaptive divergence of two distinct, specialized lineages from a single multicellular ancestor. Over 715 daily transfers, snowflake yeast were subject to selection for rapid growth in rich media, followed by selection favoring larger group size. Both small and large cluster-forming lineages evolved from a monomorphic ancestor, coexisting for over ~4,300 generations. These small and large sized snowflake yeast lineages specialized on divergent aspects of a trade-off between growth rate and survival, mirroring predictions from ecological theory. Through modeling and experimentation, we demonstrate that coexistence is maintained by a trade-off between organismal size and competitiveness for dissolved oxygen. Taken together, this work shows how the evolution of a new level of biological individuality can rapidly drive adaptive diversification and the expansion of a nascent multicellular niche, one of the most historically-impactful emergent properties of this evolutionary transition.
