## Supplementary Table 1 for "Emergence and maintenance of stable coexistence during a long-term multicellular evolution experiment"

### Sheet: small_PO4
isolates	mutation type	effect	gene ID	Potential function (SGD)	GO
1692, 1694	DEL	upstream_gene_variant	YFL002C	Putative helicase involved in rRNA processing and large ribosomal subunit assembly; localizes to nucleolus and 90S preribosome	Protein synthesis
1691, 1692, 1694	SNP	upstream_gene_variant	YEL002C	Beta subunit of the oligosaccharyl transferase glycoprotein complex	Glycolysation
1691, 1692, 1694	SNP	synonymous_variant	YFL052W	Zinc cluster transcription factor that regulates respiratory growth	Respiratory growth
1691, 1692, 1694	DEL	missense_variant	YGL013C	zinc finger transcription factors that are regulators of the pleiotropic drug response in S. cerevisiae	Transcription factor
1691, 1692	SNP	upstream_gene_variant	YGR008C	resistance to desiccation stress; Stf2p exhibits antioxidant properties, and its overexpression prevents ROS accumulation and apoptosis	maybe increased apoptosis?
1691, 1692, 1694	SNP	upstream_gene_variant	YGR171C	Mitochondrial methionyl-tRNA synthetase (MetRS); functions as a monomer in mitochondrial protein synthesis	protein synthesis in the mitochondrion
1691, 1692	DEL	upstream_gene_variant	YKR103W	Putative transporter of the MRP subfamily	drug resistance
1692, 1694	SNP	synonymous_variant	YLR044C	encodes a pyruvate decarbpxylase, a key enzyme in the alcpholic fermentation pathway	fermentation
1691, 1692, 1694	SNP	synonymous_variant	YML018C	localizes to the membrane of the vacuole
1692, 1694	DEL	conservative_inframe_deletion	YMR145C	Mitochondrial external NADH dehydrogenase; type II NAD(P)H:quinone oxidoreductase that catalyzes the oxidation of cytosolic NADH	respiration
1692, 1694	DEL	upstream_gene_variant	YNL252C	Component of the large subunit of the mitochondrial ribosome, which mediates translation in the mitochondrion	respiration
1691, 1692, 1694	SNP	missense_variant	YNL180C	GTPase involved in oxidative stress response and apoptosis; localizes throughout cell to plasma membrane, vacuole membrane, endomembrane system, and nucleus, decreased apoptosis, cell death, cell shape abnormal?	apoptosis
1691, 1692, 1694	SNP	missense_variant	YNR031C	MAP kinase kinase kinase involved in protein phosphorylation and autophosphorylation; role in MAPK cascade, positive regulation of actin cytoskeleton reorganization, and hyperosmotic response; contributes to osmosensory signaling via phosphorelay pathway; localizes to cytosol	Protein phosphorylation
1691, 1692, 1694	SNP	upstream_gene_variant	YNR063W	Putative zinc-cluster transcription factor; involved in utilization of iron-transporting siderophore pulcherrimin	Transcription factor
1692, 1694	SNP	synonymous_variant	YOL156W	Hexose transporter	Hexose transport
total mutated genes : 15

### Sheet: large_PO4
isolates	mutation type	effect	gene ID	Potential function (SGD)	GO
1684, 1686	SNP	missense_variant	YFL007W	Proteasome-binding peptidase activator involved in proteasome assembly and nuclear import, also regulates activity and localization of proteasome to storage granules; localizes to nucleus	Protein synthesis
1684, 1686, 1688	SNP	synonymous_variant	GCN20	Putative ATPase involved in translational elongation regulation; localizes to cytosolic ribosome	Protein synthesis
1684, 1688	SNP	missense_variant	YFL020C	Member of the seripauperin multigene family; encoded mainly in subtelomeric regions; induced during alcoholic fermentation; induced by low temperature and also by anaerobic conditions; negatively regulated by oxygen and repressed by heme	biological role is unknown
1684, 1688	SNP	missense_variant	YFL009W	Subunit of the Skp1/Cul1/F-box (SCF) protein complex which contributes to proteasomal-dependent ubiquitin protein ligase activity involved in protein catabolism; required for both the G1/S and G2/M phase transitions of the mitotic cell cycle; required for meiotic nuclear division; localizes to the nucleus	Cell cycle
1684, 1686, 1688	SNP	synonymous_variant	YGL145W	Protein involved in retrograde Golgi-to-endoplasmic reticulum vesicle-mediated transport; subunit of Dsl1/NZR tethering complex that mediates initial interactions between vesicles and membranes with which they fuse	Vesicle transportation and fusion
1684, 1686, 1688	SNP	synonymous_variant	YHR211W	Mannose-binding protein involved in flocculation and substrate adhesion; localizes to cell wall and cell periphery	Flocculation
1684, 1686, 1688	SNP	upstream_gene_variant	YIL172C	Oligo-1,6-glucosidase involved in disaccharide catabolism	Carbohydrate metabolism
1684, 1686, 1688	SNP	upstream_gene_variant	YLR192C	Subunit of translation initiation factor eIF3 involved in cytoplasmic translation initiation and small subunit rRNA processing	Protein synthesis
1684, 1686, 1688	SNP	synonymous_variant	YLR319C	Subunit of the polarisome that controls polarized cell growth; involved in actin filament assembly, bud site selection, apical bud growth, and pseudohyphal growth	Cell growth
1684, 1686, 1688	SNP	missense_variant	YMR080C	ATP-dependent RNA helicase and ATPase that is involved in non-sense mediated mRNA decay, translation termination, protein ubiquitination; localizes to the polyribosomes	Protein synthesis
1684, 1686, 1688	SNP	missense_variant	YMR129W	Subunit of nuclear pore transmembrane ring involved in nuclear pore organization and nucleocytoplasmic transport; contributes to spindle pole body duplication	Nuclear pore
1684, 1686	DEL	disruptive_inframe_deletion	YMR273C	Regulator of protein phosphatase type 2A; positively regulates G2/M transition of mitosis, involved in establishment of cell polarity, mRNA export from nucleus, cell aging and regulation of protein localization; localizes to the bud neck, bud tip and cytoplasm, interaction with Cdc14	Cell cycle
1684, 1686, 1688	SNP	synonymous_variant	YOL157C	Oligo-1,6-glucosidase involved in disaccharide catabolism; also has sucrose alpha-glucosidase activity	Carbohydrate metabolism
1684, 1686, 1688	SNP	synonymous_variant	YOL155C	Putative glucosidase implicated in cell wall organization; localizes to cell periphery and extracellular region	Cell wall organization
1684, 1686, 1688	SNP	missense_variant	YPL259C	Mu1-like medium subunit of the AP-1 complex; binds clathrin; involved in clathrin-dependent Golgi protein sorting;	protein sorting
1684, 1686, 1688	SNP	missense_variant	Q0085	Subunit a of the F0 sector of mitochondrial F1F0 ATP synthase; mitochondrially encoded, Non-essential gene; null mutant is incapable of respiratory growth on non-fermentable carbon sources and also shows decreased rate of vegetative growth ("petite" phenotype)	ATP synthesis
total mutated genes: 16

### Sheet: small_large_PO4
no (clean, well covered) shared mutations
